# Exogenous corticosterone administration during pregnancy alters placental and fetal thyroid hormone availability in females

**DOI:** 10.1101/2023.07.05.547278

**Authors:** Emmanuel N. Paul, Salome Shubitidze, Rodaba Rahim, Imani Rucker, Liana Valin, Stefanos Apostle, J. Andrew Pospisilik, Karen E. Racicot, Arianna L. Smithb

**Author notes:** Correspondence: Arianna L. Smith, Ph.D., Kenyon College, Biology Dept., 202 N College Road, Gambier, OH 43022. Co-Senior Authors (Karen E. Racicot, Arianna L. Smithb). Declarations of interest: none. Whitehead Institute for Biomedical Science, Cambridge, MA 02135.

## Abstract

**Introduction:** Maternal prenatal stress is associated with adverse pregnancy outcomes and predisposition to long-term adverse health outcomes in children. While the molecular mechanisms that govern these associations has not been fully teased apart, stress-induced changes in placental function can drive sex-specific phenotypes in offspring. We sought to identify and examine molecular pathways in the placenta that are altered in response to maternal prenatal stress.

**Methods:** Using a mouse model of maternal prenatal stress, we conducted RNA-seq analysis of whole placenta at E18.5. We used qRT-PCR to validate gene expression changes in the placenta and in a trophoblast cell line. ELISAs were used to measure the abundance of thyroid hormones in maternal and fetal serum and in the placenta.

**Results:** *Dio2* was amongst the top differentially expressed genes in response to elevated maternal stress hormone. *Dio2* expression was more downregulated in female placenta from stressed dams than both female control and male placenta. Consistent with Dio2’s role in production of bioactive thyroid hormone (T3), we found that there was a reduction of T3 in placenta and serum of female embryos from stressed dams at E18.5. Both T3 and T4 were reduced in the fetal compartment of the female placenta from stressed dams at E16.5. Stress hormone induced reduction in thyroid hormone in females was independent of circulating levels of TH in the dams.

**Discussion:** The placental thyroid hormone synthesis pathway may be a target of maternal stress and modulate fetal programming of health and disease of offspring in a sex-specific fashion.
