## Supplementary material for "Exogenous corticosterone administration during pregnancy alters placental and fetal thyroid hormone availability in females": Suppmentary Table

### Sheet: Supp Table 1 - Primers
Supplementary Table 1: Primer Sequences for PCR and quantitative PCR (qPCR)
Gene Name	Application	Forward Primer (5` -> 3`)	Reverse Primer (5` -> 3`)
SRY	PCR	TGGGACTGGTGACAATTGTC	GAGTACAGGTGTGCAGCTCT
Internal Control (IL-3)	PCR	GGGACTCCAAGCTTCAATCA	TGGAGGAGGAAGAAAAGCAA
Dio2 (mouse)	qPCR	CTCCTAGATGCCTACAAACAGGTTA	GTCAAGAAGGTGGCATTCGG
DIO2 (human)	qPCR	TCGATGCCTACAAACAGGTGAA	TTGCCACTGTTGTCACCTCC
GAPDH (human)	qPCR	TGGCCTTCCGTGTTCCTAC	GAGTTGCTGTTGAAGTCGCA
B-actin (mouse)	qPCR	GGCTGTATTCCCCTCCATCG	CCAGTTGGTAACAATGCCATGT

### Sheet: Supp Table 2 DEGs-all
Supplementary Table 2: Differentially expressed genes in placenta in response to maternal, prenatal CORT treatment
SYMBOL	Ensembl	logFC	logCPM	LR	PValue	FDR
Dio2	ENSMUSG00000007682	-1.24348	3.57781	54.1173	1.88872e-13	2.74034e-09
Coro2a	ENSMUSG00000028337	0.495754	4.08634	36.5597	1.48065e-09	1.07414e-05
Aldh1a2	ENSMUSG00000013584	-1.18303	2.60698	35.3628	2.73667e-09	1.32354e-05
Oit3	ENSMUSG00000009654	-0.46162	4.4971	33.3534	7.68419e-09	2.1726e-05
Sparcl1	ENSMUSG00000029309	-0.348124	6.52118	33.0494	8.98451e-09	2.1726e-05
Grem1	ENSMUSG00000074934	-1.30828	0.971097	33.614	6.72062e-09	2.1726e-05
Npr3	ENSMUSG00000022206	-0.307344	5.88222	30.8437	2.7967e-08	5.07216e-05
Mdk	ENSMUSG00000027239	-0.506617	3.96997	31.0127	2.56347e-08	5.07216e-05
Ccnd2	ENSMUSG00000000184	-0.469421	4.37782	30.552	3.25034e-08	5.23991e-05
Nrg1	ENSMUSG00000062991	-1.05067	2.11956	29.9299	4.47947e-08	6.49926e-05
Rassf4	ENSMUSG00000042129	0.674769	4.95228	28.1124	1.14468e-07	0.000150983
Pxdn	ENSMUSG00000020674	-0.365526	6.77477	27.63	1.46882e-07	0.000165248
Bmp2	ENSMUSG00000027358	-0.599297	2.79972	27.6145	1.48061e-07	0.000165248
Fat4	ENSMUSG00000046743	-0.491126	4.08385	27.111	1.92098e-07	0.000199082
Lpl	ENSMUSG00000015568	-0.439265	5.99636	26.6142	2.48417e-07	0.000212311
Olfml2b	ENSMUSG00000038463	-0.638958	3.16127	26.6915	2.38664e-07	0.000212311
Gsg1l	ENSMUSG00000046182	0.95532	2.5939	26.6115	2.48761e-07	0.000212311
Hexb	ENSMUSG00000021665	0.384423	7.46233	26.4179	2.74984e-07	0.000221653
Ptk7	ENSMUSG00000023972	-0.301711	4.70655	26.196	3.0846e-07	0.00023555
Ppp2r2c	ENSMUSG00000029120	0.400306	5.40117	25.4865	4.45497e-07	0.000307796
Bhlhe22	ENSMUSG00000025128	-0.936551	1.00097	25.3813	4.70458e-07	0.000310267
Tro	ENSMUSG00000025272	-0.392027	5.03915	24.506	7.40796e-07	0.000447842
Itga11	ENSMUSG00000032243	-0.680647	2.41705	24.5619	7.19608e-07	0.000447842
Phactr1	ENSMUSG00000054728	0.369442	6.93376	24.2598	8.41766e-07	0.000488527
Prss35	ENSMUSG00000033491	-0.449965	6.17178	24.1234	9.03542e-07	0.000504211
Mmp12	ENSMUSG00000049723	-0.657199	3.64563	23.9739	9.7653e-07	0.000524758
Pdlim4	ENSMUSG00000020388	0.379767	4.27599	23.8587	1.03673e-06	0.00053721
Dlk1	ENSMUSG00000040856	-0.347061	8.13227	23.6153	1.17649e-06	0.000588609
Mamdc2	ENSMUSG00000033207	-0.740787	3.93819	23.4831	1.26015e-06	0.000609451
Ptgs2	ENSMUSG00000032487	-0.544618	5.84769	23.3722	1.33496e-06	0.000624806
Fbn1	ENSMUSG00000027204	-0.342578	6.06593	22.9093	1.69831e-06	0.000770025
Itga4	ENSMUSG00000027009	-0.467373	3.96601	22.7002	1.89344e-06	0.000820844
Wnk2	ENSMUSG00000037989	0.355201	4.00004	22.5799	2.01578e-06	0.000835628
Pla2g4e	ENSMUSG00000050211	0.814039	4.30159	22.3893	2.22609e-06	0.000897174
Ccnd1	ENSMUSG00000070348	-0.601673	4.63301	22.3331	2.29217e-06	0.000898841
Raver2	ENSMUSG00000035275	0.679466	2.13725	21.9005	2.87166e-06	0.00109645
Rgs17	ENSMUSG00000019775	0.296928	5.68107	21.569	3.4133e-06	0.00121964
Zdbf2	ENSMUSG00000027520	-0.303342	6.86753	21.5042	3.53056e-06	0.00121964
Aplnr	ENSMUSG00000044338	-1.11333	1.36718	21.5463	3.45395e-06	0.00121964
Col27a1	ENSMUSG00000045672	0.540386	3.49725	21.5589	3.43131e-06	0.00121964
Col5a1	ENSMUSG00000026837	-0.299926	7.13947	21.348	3.83017e-06	0.00124735
Stom	ENSMUSG00000026880	-0.347032	5.97041	21.3309	3.86445e-06	0.00124735
Hmcn1	ENSMUSG00000066842	-0.74426	2.50271	21.3288	3.86867e-06	0.00124735
Cd74	ENSMUSG00000024610	-0.643765	2.93803	21.2335	4.06597e-06	0.00128246
Cyp2s1	ENSMUSG00000040703	-0.238432	6.18715	20.2761	6.70344e-06	0.00200667
Sox7	ENSMUSG00000063060	-0.468329	3.99121	20.2552	6.77696e-06	0.00200667
Mn1	ENSMUSG00000070576	0.403083	3.95724	20.289	6.65808e-06	0.00200667
Syt13	ENSMUSG00000027220	0.545215	4.14752	20.1979	6.98303e-06	0.00202634
Chil3	ENSMUSG00000040809	0.888655	1.24715	20.0623	7.49614e-06	0.00213258
Ccdc85a	ENSMUSG00000032878	-0.603831	1.55832	19.9037	8.14431e-06	0.00227242
Plac8	ENSMUSG00000029322	0.573855	7.07493	19.6315	9.39082e-06	0.00257078
Shisa4	ENSMUSG00000041889	-0.417508	2.85459	19.4042	1.05774e-05	0.00284199
Antxr1	ENSMUSG00000033420	-0.359807	7.27018	19.3461	1.09039e-05	0.00285423
Mmp10	ENSMUSG00000047562	-0.877882	2.3327	19.3265	1.10164e-05	0.00285423
Nrarp	ENSMUSG00000078202	-0.4416	3.51192	19.1775	1.19111e-05	0.00303189
Ccdc3	ENSMUSG00000026676	-0.527625	2.55721	19.0804	1.25326e-05	0.00313509
Ncam1	ENSMUSG00000039542	0.425685	5.76497	19.0165	1.29593e-05	0.0031869
Cyfip2	ENSMUSG00000020340	0.504568	5.31683	18.8468	1.41649e-05	0.00342531
Ptprf	ENSMUSG00000033295	0.347129	6.52718	18.7687	1.47567e-05	0.00350991
Nek6	ENSMUSG00000026749	0.276294	6.85902	18.6164	1.59838e-05	0.00365957
Olr1	ENSMUSG00000030162	0.43606	7.36493	18.5948	1.61662e-05	0.00365957
Ticrr	ENSMUSG00000046591	0.337865	3.78108	18.568	1.63948e-05	0.00365957
Mafb	ENSMUSG00000074622	0.479721	3.0056	18.6568	1.56487e-05	0.00365957
Hes1	ENSMUSG00000022528	-0.323273	3.80724	18.2501	1.9372e-05	0.00404223
Cdx2	ENSMUSG00000029646	0.732871	4.04586	18.2742	1.91276e-05	0.00404223
Lpar3	ENSMUSG00000036832	0.511875	3.36584	18.2473	1.94001e-05	0.00404223
Lrrc15	ENSMUSG00000052316	0.812697	0.196155	18.2309	1.95676e-05	0.00404223
Rufy4	ENSMUSG00000061815	0.584592	3.4582	18.2103	1.97807e-05	0.00404223
Rtl1	ENSMUSG00000085925	-0.306141	5.77955	18.3058	1.88132e-05	0.00404223
Fbn2	ENSMUSG00000024598	-0.513604	3.91143	18.1794	2.01041e-05	0.00405126
Tmc5	ENSMUSG00000030650	0.410423	5.47792	18.1255	2.06814e-05	0.00411051
Bace2	ENSMUSG00000040605	-0.440187	3.53508	18.0718	2.12727e-05	0.00417089
Col14a1	ENSMUSG00000022371	-0.387036	4.26064	17.944	2.27498e-05	0.00440103
Gja4	ENSMUSG00000050234	0.384613	5.42383	17.8581	2.38009e-05	0.00454378
Top2a	ENSMUSG00000020914	-0.639046	2.7564	17.7478	2.52209e-05	0.00475233
Pitrm1	ENSMUSG00000021193	0.381284	7.33815	17.7028	2.5825e-05	0.00480378
Postn	ENSMUSG00000027750	-0.367236	5.81354	17.6138	2.70611e-05	0.00490787
Sept5	ENSMUSG00000072214	0.283784	6.84506	17.6326	2.6795e-05	0.00490787
Nedd9	ENSMUSG00000021365	-0.253091	6.01079	17.5247	2.83596e-05	0.00499868
Colec12	ENSMUSG00000036103	0.281147	6.99153	17.509	2.85954e-05	0.00499868
Epha3	ENSMUSG00000052504	-0.639853	0.883676	17.5535	2.79342e-05	0.00499868
Cav1	ENSMUSG00000007655	-0.338514	6.17882	17.4841	2.89717e-05	0.00500418
Map3k21	ENSMUSG00000031853	0.461167	4.63723	17.4058	3.01907e-05	0.00515337
Pcdh12	ENSMUSG00000024440	0.380428	6.76626	17.2539	3.27022e-05	0.00551717
Ermap	ENSMUSG00000028644	0.919698	3.58044	17.223	3.32387e-05	0.00554322
Sema4d	ENSMUSG00000021451	0.269968	5.81141	17.1867	3.38793e-05	0.00558584
Cd81	ENSMUSG00000037706	-0.214806	6.48345	17.1031	3.54036e-05	0.00577159
Pde4b	ENSMUSG00000028525	-0.451973	4.56806	17.0731	3.5969e-05	0.0057986
Flrt2	ENSMUSG00000047414	-0.28645	5.27149	17.0451	3.65026e-05	0.00581996
Id2	ENSMUSG00000020644	0.205205	5.89887	16.9974	3.74307e-05	0.00583959
Gcnt4	ENSMUSG00000091387	0.534681	3.31934	17.0135	3.71152e-05	0.00583959
Mpzl2	ENSMUSG00000032092	0.515288	4.41039	16.9278	3.88295e-05	0.00599338
Enpp2	ENSMUSG00000022425	-0.306022	5.55136	16.8609	4.02221e-05	0.00612897
Pcdh19	ENSMUSG00000051323	-0.408826	2.98594	16.8453	4.05528e-05	0.00612897
Atp10a	ENSMUSG00000025324	0.293679	4.77968	16.752	4.25965e-05	0.00630376
Gchfr	ENSMUSG00000046814	0.478142	3.17435	16.7561	4.25053e-05	0.00630376
Scn9a	ENSMUSG00000075316	0.512839	5.29981	16.7336	4.30128e-05	0.00630376
Wfdc1	ENSMUSG00000023336	-0.270323	4.55446	16.5737	4.67959e-05	0.00678961
Trp53i11	ENSMUSG00000068735	0.364517	6.86003	16.4456	5.0067e-05	0.0071923
Alad	ENSMUSG00000028393	0.266531	5.31156	16.4044	5.11665e-05	0.00727819
Tcaf1	ENSMUSG00000036667	-0.256904	4.32247	16.2497	5.5519e-05	0.00782064
Fam171a2	ENSMUSG00000034685	-0.55497	1.44797	16.1581	5.82675e-05	0.00812888
Sdc2	ENSMUSG00000022261	-0.295197	4.77025	16.0868	6.05053e-05	0.00836068
Bcas3os1	ENSMUSG00000086199	0.874126	-0.234751	16.0664	6.11598e-05	0.00837139
Mboat2	ENSMUSG00000020646	0.343421	3.86489	15.959	6.47308e-05	0.008538
Cd55	ENSMUSG00000026399	-0.377248	7.30199	15.9817	6.3957e-05	0.008538
Mki67	ENSMUSG00000031004	-0.566195	2.97314	15.9917	6.36196e-05	0.008538
Fcgbp	ENSMUSG00000047730	-0.626626	2.59003	15.96	6.46963e-05	0.008538
Kbtbd11	ENSMUSG00000055675	0.495016	2.64711	15.9221	6.60037e-05	0.00862745
Cbx2	ENSMUSG00000025577	0.285713	4.34425	15.886	6.72738e-05	0.00871496
Slc29a1	ENSMUSG00000023942	0.215134	6.46285	15.8194	6.9686e-05	0.00879195
Pla2g4f	ENSMUSG00000046971	0.811467	3.63939	15.8445	6.87653e-05	0.00879195
Cyp2j6	ENSMUSG00000052914	-0.558402	1.11534	15.8283	6.93563e-05	0.00879195
Slc25a48	ENSMUSG00000021509	0.423354	4.40959	15.7973	7.05035e-05	0.00881841
Pygl	ENSMUSG00000021069	0.287235	5.80407	15.7162	7.35926e-05	0.00912611
Dtx1	ENSMUSG00000029603	0.375889	6.62253	15.6959	7.43834e-05	0.00914601
H2.Aa	ENSMUSG00000036594	-0.625176	1.5295	15.5226	8.15249e-05	0.00993987
Mcam	ENSMUSG00000032135	-0.298121	5.88313	15.4144	8.63296e-05	0.010369
Pde1a	ENSMUSG00000059173	-0.804072	-0.368791	15.4112	8.64739e-05	0.010369
Vstm5	ENSMUSG00000031937	0.624757	2.70356	15.3202	9.074e-05	0.0107914
Cspg4	ENSMUSG00000032911	-0.381091	3.37102	15.267	9.33334e-05	0.0108211
Wnt4	ENSMUSG00000036856	-0.292166	4.51324	15.2541	9.39729e-05	0.0108211
Zmat4	ENSMUSG00000037492	0.588333	2.98828	15.2552	9.39182e-05	0.0108211
X1500009L16Rik	ENSMUSG00000087651	0.530002	2.84108	15.2841	9.24907e-05	0.0108211
S100a6	ENSMUSG00000001025	0.251144	7.73072	15.203	9.65523e-05	0.0109444
Hsd17b7	ENSMUSG00000026675	0.427483	5.013	15.2133	9.60256e-05	0.0109444
Mcf2l	ENSMUSG00000031442	-0.255346	5.26785	15.172	9.81479e-05	0.011039
Srd5a1	ENSMUSG00000021594	0.359519	6.03513	15.1414	9.97535e-05	0.0111271
Spata2l	ENSMUSG00000033594	0.439583	2.28966	15.1237	0.000100691	0.0111271
H2.Eb1	ENSMUSG00000060586	-0.626294	1.13011	15.1136	0.000101232	0.0111271
Tiam2	ENSMUSG00000023800	0.584023	3.11133	15.0701	0.000103594	0.011301
Mmp13	ENSMUSG00000050578	-1.26067	-0.525617	15.0218	0.000106279	0.0115075
Slc13a5	ENSMUSG00000020805	-0.834064	2.00939	14.9778	0.000108781	0.0116065
Zfp667	ENSMUSG00000054893	0.176579	5.89676	14.9776	0.000108793	0.0116065
Adamts1	ENSMUSG00000022893	-0.2514	6.69978	14.8871	0.000114143	0.0120884
Ret	ENSMUSG00000030110	0.531083	1.24347	14.8178	0.00011841	0.0124494
Gnaz	ENSMUSG00000040009	0.389959	1.91981	14.7814	0.000120719	0.0126008
Dchs1	ENSMUSG00000036862	-0.292748	3.64856	14.7348	0.000123744	0.0128243
Aldh1a3	ENSMUSG00000015134	0.981578	5.93572	14.712	0.000125247	0.012826
Tmem119	ENSMUSG00000054675	-0.283178	4.19412	14.7078	0.000125529	0.012826
Akap1	ENSMUSG00000018428	0.195793	6.31552	14.6199	0.00013152	0.0131602
Spire1	ENSMUSG00000024533	0.193819	6.26359	14.6306	0.000130773	0.0131602
Frmd4a	ENSMUSG00000026657	0.237234	6.86379	14.6334	0.00013058	0.0131602
Ehd2	ENSMUSG00000074364	-0.279686	6.2906	14.4959	0.000140461	0.0139586
Trpm6	ENSMUSG00000024727	-0.229388	5.79916	14.4799	0.00014166	0.0139819
Amz1	ENSMUSG00000050022	0.314847	3.89087	14.339	0.000152665	0.0149664
Cav2	ENSMUSG00000000058	-0.257419	4.238	14.3107	0.00015498	0.0150913
Npy	ENSMUSG00000029819	-0.70277	0.376706	14.1917	0.000165095	0.0159691
Emp1	ENSMUSG00000030208	-0.25894	6.67943	14.1219	0.000171339	0.0164633
Adgre5	ENSMUSG00000002885	-0.258279	5.17282	14.093	0.000173993	0.0165983
Tbx3	ENSMUSG00000018604	-0.22946	5.64854	14.0818	0.000175032	0.0165983
Ldb2	ENSMUSG00000039706	-0.40863	3.05346	14.0486	0.000178147	0.016784
Rora	ENSMUSG00000032238	0.266056	6.16864	13.9653	0.000186212	0.0174306
Gpr35	ENSMUSG00000026271	-0.62881	3.4756	13.9379	0.000188952	0.0174618
Psg25	ENSMUSG00000070798	0.433585	10.0202	13.9498	0.000187759	0.0174618
Gjb5	ENSMUSG00000042357	0.317466	5.02097	13.836	0.000199483	0.0183183
Pla2g4d	ENSMUSG00000070719	0.786278	4.323	13.8031	0.000203	0.0184668
B3galt5	ENSMUSG00000074892	0.26581	4.59907	13.7972	0.000203645	0.0184668
Nmt2	ENSMUSG00000026643	0.231419	6.31484	13.7598	0.000207731	0.0187203
Isl2	ENSMUSG00000032318	0.80029	0.740578	13.6958	0.000214937	0.0192501
Prl7c1	ENSMUSG00000060738	0.839455	4.37949	13.6056	0.000225518	0.0200738
Igfbp4	ENSMUSG00000017493	-0.252173	5.15078	13.5245	0.000235473	0.0208322
C5ar2	ENSMUSG00000074361	0.69916	4.21957	13.4922	0.000239559	0.0210652
Rps6ka2	ENSMUSG00000023809	0.246249	5.35088	13.4548	0.000244375	0.0213592
Sema4c	ENSMUSG00000026121	0.289293	6.88198	13.3507	0.000258326	0.0224434
Clip4	ENSMUSG00000024059	-0.756941	-0.22382	13.3073	0.000264381	0.0226977
Kcnk1	ENSMUSG00000033998	0.286861	5.43116	13.3162	0.000263128	0.0226977
Psg17	ENSMUSG00000004540	0.365407	9.67869	13.2958	0.000265996	0.0227019
Sox4	ENSMUSG00000076431	-0.338722	6.37868	13.2538	0.000272025	0.0230808
Rnase4	ENSMUSG00000021876	-0.280901	5.28824	13.151	0.000287373	0.0242412
Kcnq4	ENSMUSG00000028631	0.356522	3.77088	13.135	0.000289834	0.0243076
Mest	ENSMUSG00000051855	-0.275517	8.04665	13.0697	0.000300118	0.0250254
Igsf10	ENSMUSG00000036334	-0.691288	0.636122	13.0479	0.000303623	0.0251729
Loxl2	ENSMUSG00000034205	-0.23972	5.60916	12.9006	0.000328469	0.0270782
Sh3kbp1	ENSMUSG00000040990	0.296872	5.71864	12.864	0.000334963	0.0274575
Rxfp1	ENSMUSG00000034009	-0.926047	2.39637	12.8333	0.000340504	0.0275998
Clec9a	ENSMUSG00000046080	1.02434	1.01644	12.8407	0.000339153	0.0275998
Map7d2	ENSMUSG00000041020	0.472734	2.76645	12.822	0.000342574	0.0276133
X1110002E22Rik	ENSMUSG00000090066	0.616893	1.96848	12.7827	0.000349832	0.0280426
AU021092	ENSMUSG00000051669	-0.32201	3.36222	12.766	0.000352974	0.028139
Vcan	ENSMUSG00000021614	0.543195	6.0143	12.7257	0.000360666	0.028286
Slc16a2	ENSMUSG00000033965	-0.525234	2.53259	12.7351	0.000358848	0.028286
Gm5532	ENSMUSG00000073535	0.739298	1.33102	12.731	0.000359643	0.028286
Ovol1	ENSMUSG00000024922	0.469573	1.80568	12.7083	0.000364036	0.0283968
Hdac4	ENSMUSG00000026313	0.205296	6.88398	12.6339	0.000378812	0.0293914
Ptpn14	ENSMUSG00000026604	-0.190123	5.84517	12.4536	0.000417176	0.0321958
Arhgef4	ENSMUSG00000037509	0.511774	1.40621	12.431	0.000422269	0.0324164
Armcx2	ENSMUSG00000033436	-0.326377	3.29626	12.3489	0.000441246	0.0335416
Arhgap39	ENSMUSG00000033697	0.273457	5.04433	12.3476	0.00044155	0.0335416
Lipe	ENSMUSG00000003123	-0.324286	3.66461	12.3198	0.000448186	0.0338684
Slc30a3	ENSMUSG00000029151	-0.610927	4.36281	12.2841	0.000456845	0.0342576
Magel2	ENSMUSG00000056972	-0.57372	2.91042	12.2791	0.000458058	0.0342576
Ildr1	ENSMUSG00000022900	0.237675	5.12534	12.2274	0.000470938	0.0350402
Flt4	ENSMUSG00000020357	0.208914	6.16525	12.2026	0.000477218	0.0353263
Btbd11	ENSMUSG00000020042	0.465183	2.56908	12.0891	0.000507166	0.0368237
Cobl	ENSMUSG00000020173	-0.29348	4.42901	12.0822	0.000509058	0.0368237
Stmn2	ENSMUSG00000027500	-0.462114	2.0128	12.1055	0.000502722	0.0368237
Tcim	ENSMUSG00000056313	-0.254	4.49007	12.0724	0.000511739	0.0368237
Kdr	ENSMUSG00000062960	-0.29611	7.40171	12.1082	0.000502003	0.0368237
Nfib	ENSMUSG00000008575	-0.245701	5.00181	12.0354	0.000521993	0.0373084
Ptprm	ENSMUSG00000033278	0.181151	5.40732	11.9972	0.000532809	0.0378947
Spata21	ENSMUSG00000045004	0.966085	1.34843	11.9847	0.000536398	0.0379639
Maged2	ENSMUSG00000025268	-0.188335	8.01475	11.9422	0.000548767	0.0386508
Tgfb1i1	ENSMUSG00000030782	-0.260494	4.51363	11.9246	0.000553969	0.0388287
Marcks	ENSMUSG00000069662	-0.201647	7.57573	11.9053	0.000559749	0.0390452
Inhba	ENSMUSG00000041324	-0.392817	8.32751	11.8858	0.000565629	0.0392666
Col1a1	ENSMUSG00000001506	-0.367043	8.29555	11.8593	0.000573753	0.039453
Ddah1	ENSMUSG00000028194	-0.254544	3.98088	11.8639	0.000572334	0.039453
Rprml	ENSMUSG00000046215	0.617757	0.832454	11.7954	0.000593766	0.0405226
Armcx4	ENSMUSG00000049804	-0.306802	3.94812	11.7919	0.000594894	0.0405226
Aff1	ENSMUSG00000029313	-0.230825	6.38665	11.7718	0.000601361	0.0407717
Nyap1	ENSMUSG00000045348	0.372487	3.94397	11.742	0.000611041	0.0412353
Cemip	ENSMUSG00000052353	-0.274973	4.45119	11.6934	0.000627211	0.0421306
Wscd1	ENSMUSG00000020811	-0.402243	1.96065	11.6388	0.000645897	0.0428933
Gad1	ENSMUSG00000070880	0.779564	-0.0193793	11.6344	0.000647434	0.0428933
Itgax	ENSMUSG00000030789	-0.629565	0.63717	11.6179	0.000653208	0.0430791
Prl2c1	ENSMUSG00000062551	0.635261	3.9485	11.6086	0.000656483	0.0430991
Fbxo27	ENSMUSG00000037463	0.262891	5.02155	11.5928	0.000662082	0.0432035
Myct1	ENSMUSG00000046916	-0.533609	1.38032	11.5873	0.000664028	0.0432035
Fam20c	ENSMUSG00000025854	-0.244108	5.35281	11.5558	0.000675397	0.0435526
Ism1	ENSMUSG00000074766	0.612625	2.06765	11.5609	0.000673537	0.0435526
Itgb8	ENSMUSG00000025321	-0.359108	6.58704	11.4602	0.000711024	0.0450878
Crct1	ENSMUSG00000027913	-0.603531	2.33676	11.4586	0.000711634	0.0450878
Fam126a	ENSMUSG00000028995	0.24969	5.39634	11.4781	0.000704195	0.0450878
Tmtc1	ENSMUSG00000030306	-0.250796	4.64367	11.4745	0.000705591	0.0450878
Dpp4	ENSMUSG00000035000	-0.473628	2.00206	11.4483	0.000715595	0.0451081
Psg22	ENSMUSG00000044903	0.473696	7.81634	11.4416	0.000718172	0.0451081
Optn	ENSMUSG00000026672	0.189122	6.20505	11.413	0.000729326	0.0454154
Lpcat4	ENSMUSG00000027134	-0.304666	2.82316	11.4189	0.000727002	0.0454154
Zfp36l1	ENSMUSG00000021127	-0.237062	6.51092	11.3312	0.000762158	0.0468566
Gm4779	ENSMUSG00000045010	-0.602137	0.760267	11.3321	0.000761805	0.0468566
Clec12a	ENSMUSG00000053063	0.789304	1.18924	11.3433	0.000757188	0.0468566
Plekhg6	ENSMUSG00000038167	0.389046	3.20619	11.3076	0.000771907	0.0472557
Cfap69	ENSMUSG00000040473	-0.537306	0.928005	11.2935	0.000777801	0.0474165
Cd248	ENSMUSG00000056481	-0.246492	4.16333	11.2412	0.000800005	0.048566
Cd93	ENSMUSG00000027435	-0.248965	6.47859	11.1977	0.000818987	0.0495111
Ccn1	ENSMUSG00000028195	-0.307763	7.74779	11.1856	0.000824334	0.0496276
Adamts9	ENSMUSG00000030022	-0.251741	6.43268	11.1699	0.000831369	0.0498443

### Sheet: Supp. Table 3 DEG-Female
Supplementary Table 2: Differentially expressed genes in female placenta in response to maternal, prenatal CORT treatment
SYMBOL	Ensembl	logFC	logCPM	LR	PValue	FDR
Dio2	ENSMUSG00000007682	-1.62624	3.68368	61.9433	3.53e-15	5.12e-11
Ntrk2	ENSMUSG00000055254	-1.74926	3.84548	58.0762	2.52e-14	1.83e-10
Stom	ENSMUSG00000026880	-0.626605	6.066	55.2091	1.08e-13	5.23e-10
Prss35	ENSMUSG00000033491	-0.617151	6.18435	54.4832	1.57e-13	5.68e-10
Rassf4	ENSMUSG00000042129	1.07656	4.91027	51.5234	7.07e-13	2.05e-09
Nrg1	ENSMUSG00000062991	-1.65969	2.11303	46.1993	1.07e-11	2.58e-08
Syt13	ENSMUSG00000027220	0.83569	4.01089	45.4548	1.56e-11	3.23e-08
Vcan	ENSMUSG00000021614	0.976663	5.70962	44.6313	2.38e-11	4.31e-08
Lpl	ENSMUSG00000015568	-0.555912	6.12547	41.3024	1.3e-10	1.89e-07
Pnoc	ENSMUSG00000045731	1.33381	1.52782	41.5028	1.18e-10	1.89e-07
Hsd17b7	ENSMUSG00000026675	0.741514	4.90744	40.121	2.39e-10	3.14e-07
Antxr1	ENSMUSG00000033420	-0.672516	7.3367	39.9092	2.66e-10	3.21e-07
Aldh1a2	ENSMUSG00000013584	-1.87213	2.71283	37.5514	8.9e-10	9.8e-07
Pde4b	ENSMUSG00000028525	-0.71626	4.63966	37.431	9.47e-10	9.8e-07
Serpine2	ENSMUSG00000026249	-0.867317	8.45557	37.1014	1.12e-09	1.08e-06
Rxfp1	ENSMUSG00000034009	-2.12704	2.47457	36.2866	1.7e-09	1.54e-06
Pla2g4e	ENSMUSG00000050211	1.29384	4.22233	36.1654	1.81e-09	1.55e-06
Mmp10	ENSMUSG00000047562	-1.42339	2.18796	35.5838	2.44e-09	1.97e-06
Clu	ENSMUSG00000022037	0.5302	5.62585	34.5803	4.09e-09	3.12e-06
Ptgs2	ENSMUSG00000032487	-0.782133	5.82084	33.9029	5.79e-09	4.2e-06
Gcnt4	ENSMUSG00000091387	0.836994	3.17923	33.6926	6.45e-09	4.45e-06
Ptprf	ENSMUSG00000033295	0.62653	6.47479	32.7969	1.02e-08	6.45e-06
Scn9a	ENSMUSG00000075316	0.707006	5.11181	32.8596	9.91e-09	6.45e-06
Tmem176b	ENSMUSG00000029810	-0.549275	5.16591	32.2576	1.35e-08	8.15e-06
Myh11	ENSMUSG00000018830	-0.49818	5.75415	31.8823	1.64e-08	8.79e-06
Itgb8	ENSMUSG00000025321	-0.6817	6.69409	32.016	1.53e-08	8.79e-06
Prl2c1	ENSMUSG00000062551	1.1302	3.84487	31.9361	1.59e-08	8.79e-06
Prl7c1	ENSMUSG00000060738	1.53686	4.31484	31.46	2.04e-08	1.05e-05
Col27a1	ENSMUSG00000045672	0.742563	3.42982	30.9217	2.69e-08	1.34e-05
Npr3	ENSMUSG00000022206	-0.415152	5.9997	30.6043	3.16e-08	1.49e-05
Chil3	ENSMUSG00000040809	1.26747	1.14768	30.5902	3.19e-08	1.49e-05
Zfp36l1	ENSMUSG00000021127	-0.443614	6.57519	28.7012	8.45e-08	3.74e-05
Tmc5	ENSMUSG00000030650	0.537908	5.32244	28.6842	8.52e-08	3.74e-05
Grem1	ENSMUSG00000074934	-1.55332	1.21108	27.9372	1.25e-07	5.34e-05
C1qtnf3	ENSMUSG00000058914	-1.49112	2.439	27.7695	1.37e-07	5.66e-05
C5ar2	ENSMUSG00000074361	1.20784	4.16061	27.6613	1.45e-07	5.82e-05
Pla2g4d	ENSMUSG00000070719	1.42968	4.30066	27.5961	1.49e-07	5.85e-05
Tgfb1i1	ENSMUSG00000030782	-0.494943	4.54532	27.3509	1.7e-07	6.37e-05
Sox7	ENSMUSG00000063060	-0.54599	4.12047	27.3314	1.71e-07	6.37e-05
Aldh1a3	ENSMUSG00000015134	1.65346	5.82519	27.171	1.86e-07	6.75e-05
Ermap	ENSMUSG00000028644	1.39246	3.43876	26.6967	2.38e-07	8.26e-05
Gsg1l	ENSMUSG00000046182	1.25529	2.56817	26.6864	2.39e-07	8.26e-05
Oit3	ENSMUSG00000009654	-0.514246	4.60376	26.5613	2.55e-07	8.6e-05
Sulf1	ENSMUSG00000016918	-1.02638	3.52392	26.449	2.71e-07	8.91e-05
Coro2a	ENSMUSG00000028337	0.597262	4.0484	26.378	2.81e-07	9.04e-05
Chrna2	ENSMUSG00000022041	2.02942	-0.180727	26.2087	3.06e-07	9.65e-05
Fbn1	ENSMUSG00000027204	-0.468231	6.11758	25.9575	3.49e-07	0.000107607
Pla2g4f	ENSMUSG00000046971	1.37207	3.55064	25.8815	3.63e-07	0.000109598
Aebp1	ENSMUSG00000020473	-0.455489	7.32874	25.5138	4.39e-07	0.000129893
Rufy4	ENSMUSG00000061815	0.816334	3.33732	25.4683	4.5e-07	0.000130337
Pcdh12	ENSMUSG00000024440	0.589977	6.69391	24.9543	5.87e-07	0.000166806
4930447F24Rik	ENSMUSG00000102224	-0.784794	3.75523	24.9149	5.99e-07	0.000166973
Esr1	ENSMUSG00000019768	-0.619789	5.47681	24.8608	6.16e-07	0.000168487
Lyve1	ENSMUSG00000030787	-0.715766	5.49176	24.8042	6.35e-07	0.000170291
Prrx1	ENSMUSG00000026586	-0.589564	5.38201	24.4707	7.54e-07	0.000195546
Postn	ENSMUSG00000027750	-0.640733	5.93484	24.4515	7.62e-07	0.000195546
Slc16a2	ENSMUSG00000033965	-1.05578	2.64241	24.4044	7.81e-07	0.000195546
Serpinb9d	ENSMUSG00000054266	0.54361	5.18994	24.4	7.83e-07	0.000195546
Acta2	ENSMUSG00000035783	-0.46792	6.70991	24.3252	8.14e-07	0.000199847
Raver2	ENSMUSG00000035275	0.915935	2.01312	24.255	8.44e-07	0.000203813
Atp1a3	ENSMUSG00000040907	-1.223	2.4342	24.1267	9.02e-07	0.00021082
Adamts16	ENSMUSG00000049538	-2.40245	-0.115826	24.1483	8.92e-07	0.00021082
Wnk2	ENSMUSG00000037989	0.479999	3.96901	24.0498	9.39e-07	0.000215924
Tgfbi	ENSMUSG00000035493	-0.454479	5.44874	23.6502	1.16e-06	0.000260442
Lum	ENSMUSG00000036446	-0.787353	8.99787	23.6289	1.17e-06	0.000260442
Fat4	ENSMUSG00000046743	-0.597438	4.24726	23.526	1.23e-06	0.000266548
Phactr1	ENSMUSG00000054728	0.481959	6.90577	23.5405	1.22e-06	0.000266548
Mdk	ENSMUSG00000027239	-0.591425	3.98526	23.4717	1.27e-06	0.000270134
Cbx2	ENSMUSG00000025577	0.473225	4.29765	23.1787	1.48e-06	0.000310028
Cped1	ENSMUSG00000062980	-0.570029	5.22676	23.1335	1.51e-06	0.000312876
Asb5	ENSMUSG00000031519	-1.09514	1.2404	22.8931	1.71e-06	0.000349556
Cyp2j6	ENSMUSG00000052914	-1.00174	1.13909	22.8661	1.74e-06	0.000349578
Col15a1	ENSMUSG00000028339	0.896754	4.99965	22.7334	1.86e-06	0.000369428
Fam189a2	ENSMUSG00000071604	-0.579949	4.69415	22.4889	2.11e-06	0.00041306
Ppp2r2c	ENSMUSG00000029120	0.580885	5.29128	22.3974	2.22e-06	0.000422658
Map3k21	ENSMUSG00000031853	0.676907	4.60115	22.331	2.29e-06	0.000431865
Shisa4	ENSMUSG00000041889	-0.666349	2.87777	22.3061	2.32e-06	0.000431885
Olr1	ENSMUSG00000030162	0.560133	7.39337	22.1825	2.48e-06	0.000438118
Pdlim3	ENSMUSG00000031636	-1.07044	2.39729	22.2374	2.41e-06	0.000438118
Fgfbp3	ENSMUSG00000047632	-0.943043	3.26127	22.1889	2.47e-06	0.000438118
Mn1	ENSMUSG00000070576	0.59026	3.92843	22.2188	2.43e-06	0.000438118
Rgs17	ENSMUSG00000019775	0.428482	5.64259	22.0073	2.72e-06	0.000474204
Dhrs9	ENSMUSG00000027068	0.429167	6.29157	21.8976	2.88e-06	0.00049614
Tiam2	ENSMUSG00000023800	0.979366	3.11076	21.7782	3.06e-06	0.000517725
C1s1	ENSMUSG00000038521	-1.07174	5.43951	21.7707	3.07e-06	0.000517725
Mpzl2	ENSMUSG00000032092	0.759793	4.31806	21.674	3.23e-06	0.000533922
Ldb2	ENSMUSG00000039706	-0.682915	3.16554	21.6675	3.24e-06	0.000533922
Adgra1	ENSMUSG00000025475	-1.78739	0.408516	21.4444	3.64e-06	0.000586476
Col5a1	ENSMUSG00000026837	-0.440855	7.2257	21.4507	3.63e-06	0.000586476
Spata21	ENSMUSG00000045004	1.72259	1.25267	21.2829	3.96e-06	0.000630984
Tm4sf1	ENSMUSG00000027800	-0.644182	4.24542	21.239	4.05e-06	0.000638592
Sema3g	ENSMUSG00000021904	-0.64378	6.77525	21.076	4.41e-06	0.000687814
Pitrm1	ENSMUSG00000021193	0.494237	7.25037	20.918	4.79e-06	0.00071614
Mcam	ENSMUSG00000032135	-0.454326	5.9976	20.9369	4.75e-06	0.00071614
Cysltr2	ENSMUSG00000033470	-0.639638	5.14805	20.9343	4.75e-06	0.00071614
Marcks	ENSMUSG00000069662	-0.348444	7.64023	20.9714	4.66e-06	0.00071614
Cyfip2	ENSMUSG00000020340	0.695293	5.17842	20.7533	5.22e-06	0.000772499
Serping1	ENSMUSG00000023224	-0.677753	7.35305	20.6773	5.44e-06	0.000795641
Eng	ENSMUSG00000026814	-0.458897	6.89602	20.6331	5.56e-06	0.000806075
Ncam1	ENSMUSG00000039542	0.614121	5.66466	20.505	5.95e-06	0.000853334
Il1r2	ENSMUSG00000026073	-0.769745	6.81065	20.4674	6.07e-06	0.000861704
Kbtbd11	ENSMUSG00000055675	0.776001	2.70526	20.4195	6.22e-06	0.000875008
Rap1gap	ENSMUSG00000041351	0.592286	5.48471	20.2028	6.97e-06	0.000970488
Sema4d	ENSMUSG00000021451	0.412803	5.79492	20.0632	7.49e-06	0.00103404
Sdc2	ENSMUSG00000022261	-0.444172	4.88307	20.0143	7.69e-06	0.00105078
Col5a2	ENSMUSG00000026042	-0.454714	7.92479	19.9792	7.83e-06	0.00106028
Nek6	ENSMUSG00000026749	0.345758	6.78435	19.9412	7.99e-06	0.00107152
1500009L16Rik	ENSMUSG00000087651	0.742218	2.73655	19.8543	8.36e-06	0.00111106
Sparcl1	ENSMUSG00000029309	-0.446361	6.60799	19.7403	8.87e-06	0.00116864
Sept5	ENSMUSG00000072214	0.394332	6.80512	19.6984	9.07e-06	0.00118381
Clec9a	ENSMUSG00000046080	1.77496	1.04295	19.6647	9.23e-06	0.0011941
Itga11	ENSMUSG00000032243	-0.752108	2.47803	19.4749	1.02e-05	0.00130712
Sox4	ENSMUSG00000076431	-0.57062	6.35499	19.4045	1.06e-05	0.00134431
Psg25	ENSMUSG00000070798	0.595379	9.94023	19.372	1.08e-05	0.00135554
1110002E22Rik	ENSMUSG00000090066	0.988877	1.7271	19.2783	1.13e-05	0.0014114
Kcnq4	ENSMUSG00000028631	0.561768	3.9094	19.1671	1.2e-05	0.00148327
Slc2a2	ENSMUSG00000027690	2.38939	-0.804572	19.1326	1.22e-05	0.00148498
Cdx2	ENSMUSG00000029646	0.905501	3.9951	19.134	1.22e-05	0.00148498
Suv39h2	ENSMUSG00000026646	-0.766926	3.8732	19.074	1.26e-05	0.00151851
Ccnd1	ENSMUSG00000070348	-0.814332	4.64242	19.0551	1.27e-05	0.00152092
Vim	ENSMUSG00000026728	-0.458006	8.04432	18.8972	1.38e-05	0.00163858
Gpr35	ENSMUSG00000026271	-0.733898	3.33855	18.8265	1.43e-05	0.0016867
Tagln	ENSMUSG00000032085	-0.412145	5.32078	18.6455	1.57e-05	0.00181047
Tnfrsf11b	ENSMUSG00000063727	-0.571623	8.6135	18.6513	1.57e-05	0.00181047
Cd44	ENSMUSG00000005087	-0.491592	5.50807	18.627	1.59e-05	0.00181367
Slc25a48	ENSMUSG00000021509	0.563654	4.32107	18.5765	1.63e-05	0.00183963
Zmat4	ENSMUSG00000037492	0.818892	2.87554	18.5701	1.64e-05	0.00183963
Agt	ENSMUSG00000031980	1.56791	0.706545	18.5379	1.67e-05	0.00185658
Bhlhe22	ENSMUSG00000025128	-1.29814	1.2009	18.5152	1.69e-05	0.00186448
Dtx1	ENSMUSG00000029603	0.586868	6.54856	18.4832	1.71e-05	0.00188174
Cldn11	ENSMUSG00000037625	-0.479264	5.75983	18.4464	1.75e-05	0.001904
Cd81	ENSMUSG00000037706	-0.327381	6.56069	18.2415	1.95e-05	0.00210435
Uchl1	ENSMUSG00000029223	-0.498045	5.18612	18.126	2.07e-05	0.00221933
Sult1e1	ENSMUSG00000029272	0.511454	5.74523	18.0571	2.14e-05	0.00228424
Slc30a3	ENSMUSG00000029151	-0.891728	4.32211	18.0381	2.17e-05	0.00229024
Car2	ENSMUSG00000027562	0.69605	7.38346	17.8861	2.35e-05	0.00244505
Col12a1	ENSMUSG00000032332	-0.638256	7.93221	17.8934	2.34e-05	0.00244505
Olfml2b	ENSMUSG00000038463	-0.744684	3.30617	17.771	2.49e-05	0.00257889
Amn	ENSMUSG00000021278	2.14495	0.0298407	17.6698	2.63e-05	0.00270046
Plxdc2	ENSMUSG00000026748	-0.433273	5.10854	17.6311	2.68e-05	0.00273661
Adgre5	ENSMUSG00000002885	-0.407416	5.23486	17.5835	2.75e-05	0.00277691
Rnase4	ENSMUSG00000021876	-0.479603	5.34464	17.5737	2.76e-05	0.00277691
Fam135b	ENSMUSG00000036800	-0.885268	4.59142	17.5636	2.78e-05	0.00277691
Clec12a	ENSMUSG00000053063	1.34515	1.04563	17.5001	2.87e-05	0.00285144
Pla2g4a	ENSMUSG00000056220	-0.412207	4.60967	17.4711	2.92e-05	0.00287562
Nmt2	ENSMUSG00000026643	0.357805	6.24446	17.448	2.95e-05	0.00289116
Vstm5	ENSMUSG00000031937	0.896594	2.76221	17.3749	3.07e-05	0.00298425
Plac8	ENSMUSG00000029322	0.677656	6.99681	17.1901	3.38e-05	0.00326722
Frmd4a	ENSMUSG00000026657	0.351063	6.84972	17.1071	3.53e-05	0.00339055
Tmem176a	ENSMUSG00000023367	-0.468103	4.71283	16.9863	3.77e-05	0.00358953
Mmp11	ENSMUSG00000000901	-0.535881	6.01365	16.9733	3.79e-05	0.00359052
AU021092	ENSMUSG00000051669	-0.505186	3.42638	16.8561	4.03e-05	0.00379429
Adamts1	ENSMUSG00000022893	-0.345987	6.73292	16.8419	4.06e-05	0.00379826
Eln	ENSMUSG00000029675	-0.562805	6.06275	16.8106	4.13e-05	0.0038365
Btbd11	ENSMUSG00000020042	0.706561	2.47266	16.7838	4.19e-05	0.00386627
Atp10a	ENSMUSG00000025324	0.382247	4.76277	16.7485	4.27e-05	0.00391403
Gpihbp1	ENSMUSG00000022579	-0.539815	3.11984	16.6449	4.51e-05	0.00408197
Psip1	ENSMUSG00000028484	0.313732	6.2777	16.6511	4.49e-05	0.00408197
Fry	ENSMUSG00000056602	0.476061	5.24907	16.5777	4.67e-05	0.00420291
Bmp2	ENSMUSG00000027358	-0.664719	3.03124	16.564	4.7e-05	0.00420728
Fbxo27	ENSMUSG00000037463	0.4064	4.91193	16.2842	5.45e-05	0.00484662
Mafb	ENSMUSG00000074622	0.595148	2.98283	16.2439	5.57e-05	0.00492062
Clec1b	ENSMUSG00000030159	1.46098	3.34875	16.1763	5.77e-05	0.00506862
Gpr176	ENSMUSG00000040133	-0.965067	2.07237	16.1465	5.86e-05	0.00509493
Adap1	ENSMUSG00000056413	0.596051	3.79859	16.1436	5.87e-05	0.00509493
Trp53i11	ENSMUSG00000068735	0.504467	6.82075	16.0199	6.27e-05	0.0054064
Nppb	ENSMUSG00000029019	-0.832705	3.9097	15.9845	6.39e-05	0.00547595
Sema4c	ENSMUSG00000026121	0.384105	6.8145	15.952	6.5e-05	0.00553794
Thbs1	ENSMUSG00000040152	-0.511224	6.92937	15.9003	6.68e-05	0.00565805
Ncmap	ENSMUSG00000043924	0.495462	4.13399	15.8883	6.72e-05	0.00566093
Apoa1	ENSMUSG00000032083	1.15281	6.18783	15.7956	7.06e-05	0.00587701
Htr1d	ENSMUSG00000070687	-1.17072	4.56207	15.7997	7.04e-05	0.00587701
Mmp14	ENSMUSG00000000957	-0.383676	7.75891	15.7582	7.2e-05	0.00594153
Prl7a1	ENSMUSG00000006488	0.448778	5.53413	15.7533	7.22e-05	0.00594153
Adam12	ENSMUSG00000054555	-0.469704	5.22707	15.6975	7.43e-05	0.0060849
Pcdh7	ENSMUSG00000029108	-0.518113	3.85558	15.4198	8.61e-05	0.00700795
Gadd45g	ENSMUSG00000021453	-0.307509	6.70175	15.3166	9.09e-05	0.00735415
Ttr	ENSMUSG00000061808	1.51387	3.77652	15.3076	9.13e-05	0.00735415
Ism1	ENSMUSG00000074766	0.794248	2.02128	15.1291	0.000100404	0.00803838
Gzmc	ENSMUSG00000079186	-1.28391	3.56141	15.0918	0.000102409	0.0081539
Mmp15	ENSMUSG00000031790	0.423942	7.93681	15.0482	0.000104803	0.0082989
Ccn4	ENSMUSG00000005124	-0.673527	3.74043	15.03	0.000105813	0.00833338
Sh3kbp1	ENSMUSG00000040990	0.41123	5.60635	14.9896	0.000108106	0.00846793
Gc	ENSMUSG00000035540	1.69504	0.024061	14.9678	0.000109364	0.00852036
Procr	ENSMUSG00000027611	0.568268	7.68207	14.9382	0.000111093	0.00860881
Crmp1	ENSMUSG00000029121	-1.74389	-0.517895	14.9203	0.000112153	0.00864469
Apoa4	ENSMUSG00000032080	1.19292	4.81864	14.8897	0.000113982	0.00872253
Dlk1	ENSMUSG00000040856	-0.396672	8.22577	14.8834	0.000114366	0.00872253
Mamdc2	ENSMUSG00000033207	-0.794602	4.03014	14.8011	0.000119465	0.00906371
Serpind1	ENSMUSG00000022766	0.944174	1.24415	14.7128	0.000125193	0.00939984
Ugcg	ENSMUSG00000028381	-0.417505	7.75496	14.6891	0.000126774	0.00946951
Anpep	ENSMUSG00000039062	-0.476438	7.54843	14.5406	0.000137172	0.0101937
Dpysl2	ENSMUSG00000022048	-0.429449	5.89091	14.485	0.000141282	0.0103925
Mixl1	ENSMUSG00000026497	1.40029	0.279356	14.492	0.000140757	0.0103925
Tmem119	ENSMUSG00000054675	-0.409034	4.25274	14.4749	0.000142038	0.0103953
Nuak1	ENSMUSG00000020032	0.486702	5.45811	14.4008	0.000147741	0.0106598
Sirpa	ENSMUSG00000037902	-0.339675	5.0209	14.4086	0.000147129	0.0106598
Gp1bb	ENSMUSG00000050761	0.80307	2.07714	14.3993	0.000147858	0.0106598
Cubn	ENSMUSG00000026726	0.968283	4.92326	14.2908	0.000156625	0.0112359
Tro	ENSMUSG00000025272	-0.422443	5.20198	14.2642	0.000158857	0.0113399
Fstl1	ENSMUSG00000022816	-0.376498	8.33696	14.2393	0.000160977	0.0114349
Csf1	ENSMUSG00000014599	-0.336699	6.40289	14.1973	0.000164604	0.0116355
Gadd45a	ENSMUSG00000036390	-0.417762	4.98384	14.0525	0.000177777	0.0125057
Tmem108	ENSMUSG00000042757	0.33473	6.75004	13.9585	0.000186888	0.0130831
Cfap69	ENSMUSG00000040473	-0.841915	0.969876	13.8712	0.000195777	0.0136395
Coch	ENSMUSG00000020953	0.961195	6.83701	13.8123	0.000202013	0.0140065
Stmn2	ENSMUSG00000027500	-0.751155	2.04483	13.7915	0.00020426	0.0140949
Htra1	ENSMUSG00000006205	1.03331	8.43511	13.7565	0.000208099	0.0142918
Pla1a	ENSMUSG00000002847	-0.606646	5.9622	13.7262	0.000211483	0.0144556
Podn	ENSMUSG00000028600	-0.513425	2.88298	13.7121	0.000213075	0.0144961
Inhba	ENSMUSG00000041324	-0.55265	8.40584	13.621	0.00022367	0.0151458
Ccnd2	ENSMUSG00000000184	-0.47414	4.46082	13.6023	0.000225904	0.0152259
Rtl1	ENSMUSG00000085925	-0.38156	5.9175	13.5437	0.000233066	0.0156359
Adgrl1	ENSMUSG00000013033	0.477895	4.99238	13.4624	0.000243394	0.0162536
Fam126a	ENSMUSG00000028995	0.336423	5.3306	13.4354	0.000246918	0.0164132
Hmcn1	ENSMUSG00000066842	-0.835285	2.62074	13.2873	0.000267215	0.0176009
Rps6ka2	ENSMUSG00000023809	0.367743	5.34479	13.2677	0.00027002	0.0177053
Rarres2	ENSMUSG00000009281	-0.541747	9.34091	13.1748	0.000283732	0.0185206
Tspan4	ENSMUSG00000025511	-0.353836	5.1245	13.1585	0.000286223	0.0185994
Irf1	ENSMUSG00000018899	-0.395341	4.48855	13.1078	0.000294073	0.0190242
Pgr	ENSMUSG00000031870	-0.512475	6.13331	13.0333	0.000305998	0.0197076
Pdgfd	ENSMUSG00000032006	-0.572468	2.7178	13.0045	0.000310749	0.0199251
Nedd9	ENSMUSG00000021365	-0.319338	6.0198	12.9232	0.000324535	0.0205516
Disp2	ENSMUSG00000040035	-0.379216	4.22379	12.9218	0.000324775	0.0205516
Nrarp	ENSMUSG00000078202	-0.505238	3.57709	12.9296	0.000323429	0.0205516
Loxl2	ENSMUSG00000034205	-0.356895	5.68885	12.9057	0.000327579	0.0206389
Gja4	ENSMUSG00000050234	0.369831	5.46633	12.8944	0.00032957	0.0206745
Nt5dc3	ENSMUSG00000054027	0.333212	5.01261	12.8408	0.000339146	0.0211835
Irs3	ENSMUSG00000047182	0.348068	5.75584	12.8201	0.000342916	0.021327
Clec2h	ENSMUSG00000030364	2.06483	-0.527486	12.7968	0.000347209	0.0215017
Hcar2	ENSMUSG00000045502	-0.904927	0.885423	12.7739	0.000351491	0.0216743
Fzd1	ENSMUSG00000044674	-0.375017	6.38437	12.7576	0.000354556	0.0217706
Zdhhc21	ENSMUSG00000028403	0.256431	6.29403	12.7271	0.000360404	0.0220364
Rprml	ENSMUSG00000046215	0.875709	0.783574	12.7132	0.000363093	0.0221075
Il1r1	ENSMUSG00000026072	0.349637	5.27121	12.6767	0.000370231	0.0224478
Serpina1b	ENSMUSG00000071178	1.57961	0.214707	12.6528	0.000375011	0.0226428
H2-Q4	ENSMUSG00000035929	-0.492807	5.03394	12.6375	0.000378087	0.0227338
Stk38l	ENSMUSG00000001630	-0.379655	5.66578	12.6249	0.000380633	0.0227924
Adamts2	ENSMUSG00000036545	-0.401485	7.40463	12.5608	0.000393929	0.0234915
Chdh	ENSMUSG00000015970	0.327265	5.95175	12.542	0.000397904	0.0236312
Ppm1l	ENSMUSG00000027784	-0.373397	4.1801	12.5174	0.000403185	0.0236541
Ldlr	ENSMUSG00000032193	0.271207	6.62547	12.5249	0.000401557	0.0236541
Dna2	ENSMUSG00000036875	0.596627	5.21722	12.5306	0.000400338	0.0236541
Cyp26b1	ENSMUSG00000063415	-0.35345	6.38204	12.4915	0.000408805	0.0238871
Slc9b2	ENSMUSG00000037994	0.660406	2.9965	12.4682	0.000413949	0.0240905
Pcsk6	ENSMUSG00000030513	0.597132	4.29046	12.4299	0.000422504	0.02449
Synpo2	ENSMUSG00000050315	-0.405643	4.51982	12.3954	0.000430398	0.0248482
Dcn	ENSMUSG00000019929	-0.566912	10.1776	12.3858	0.000432622	0.0248775
Prl7b1	ENSMUSG00000021347	0.778185	7.03275	12.3568	0.000439378	0.0251661
Slc13a5	ENSMUSG00000020805	-0.950317	2.05986	12.3197	0.000448203	0.0255705
S100a6	ENSMUSG00000001025	0.301369	7.75914	12.3069	0.000451277	0.0255709
Ptgfrn	ENSMUSG00000027864	-0.334972	6.40461	12.305	0.000451738	0.0255709
Wnt4	ENSMUSG00000036856	-0.440591	4.5577	12.2969	0.000453722	0.0255832
Tmem100	ENSMUSG00000069763	-0.39478	5.73033	12.1748	0.000484396	0.0272069
Ssc5d	ENSMUSG00000035279	-0.549913	3.19135	12.1675	0.000486297	0.0272082
Insyn1	ENSMUSG00000066607	0.539277	2.93773	12.1599	0.000488272	0.0272136
Pcdhga5	ENSMUSG00000103567	-0.95816	0.843789	12.1338	0.00049517	0.0273874
S100a8	ENSMUSG00000056054	-0.508904	4.7883	12.124	0.000497765	0.0274263
Srd5a1	ENSMUSG00000021594	0.436395	6.02021	12.1045	0.000503015	0.0276106
Kng1	ENSMUSG00000022875	0.478571	3.72959	12.0698	0.000512443	0.0279158
Chst5	ENSMUSG00000031952	-1.17832	1.69406	12.0682	0.000512904	0.0279158
4930486L24Rik	ENSMUSG00000050345	-0.612411	7.49124	12.0629	0.000514356	0.0279158
Ednra	ENSMUSG00000031616	-0.498198	4.32371	12.0265	0.00052449	0.0283129
Gjb5	ENSMUSG00000042357	0.368698	4.98323	12.0227	0.000525579	0.0283129
Pxdn	ENSMUSG00000020674	-0.344604	6.8216	12.0035	0.000530997	0.0284988
Nrip1	ENSMUSG00000048490	0.269611	7.07046	11.9353	0.000550808	0.0294242
Junb	ENSMUSG00000052837	-0.382732	5.72014	11.9302	0.0005523	0.0294242
Actg2	ENSMUSG00000059430	-0.439736	4.09934	11.9199	0.000555387	0.0294803
Cand2	ENSMUSG00000030319	0.420881	4.35418	11.8771	0.000568289	0.030055
Stox2	ENSMUSG00000038143	0.424571	3.98538	11.8658	0.000571734	0.0301273
Gli3	ENSMUSG00000021318	-0.419563	4.02727	11.8417	0.000579177	0.0304089
Apoa2	ENSMUSG00000005681	1.66428	2.18524	11.8219	0.000585371	0.0306232
Rab27a	ENSMUSG00000032202	0.517205	4.59622	11.8096	0.000589261	0.0307157
Wfdc1	ENSMUSG00000023336	-0.357686	4.66048	11.7727	0.00060106	0.0310898
Tacstd2	ENSMUSG00000051397	-0.443823	3.82151	11.7671	0.000602873	0.0310898
Prl2c5	ENSMUSG00000055360	0.430825	8.61624	11.7787	0.000599117	0.0310898
Upk3b	ENSMUSG00000042985	0.930869	0.260182	11.7398	0.00061177	0.0314367
Adamts7	ENSMUSG00000032363	-0.666478	2.77935	11.7178	0.000619051	0.0316985
Ptk7	ENSMUSG00000023972	-0.288988	4.78938	11.6511	0.000641657	0.0326255
Rai2	ENSMUSG00000043518	-0.758063	1.89995	11.655	0.000640309	0.0326255
Steap2	ENSMUSG00000015653	-0.425037	3.89892	11.6349	0.000647273	0.0327959
Stmn4	ENSMUSG00000022044	-0.594366	1.90506	11.602	0.000658819	0.0332646
Slc2a6	ENSMUSG00000036067	-0.87473	0.514436	11.5924	0.000662214	0.0333199
Acacb	ENSMUSG00000042010	0.369608	4.43708	11.5724	0.000669364	0.0335632
Smpdl3a	ENSMUSG00000019872	-0.341363	4.19188	11.5546	0.000675804	0.0337692
Npy	ENSMUSG00000029819	-0.877837	0.515411	11.5276	0.000685722	0.0341471
F3	ENSMUSG00000028128	-0.329009	6.25423	11.4833	0.00070225	0.0343794
Arhgap39	ENSMUSG00000033697	0.395975	4.96163	11.5011	0.000695542	0.0343794
Bmp6	ENSMUSG00000039004	-0.423052	3.66607	11.491	0.000699324	0.0343794
Lmcd1	ENSMUSG00000057604	-0.412373	6.4263	11.4914	0.000699173	0.0343794
Cfi	ENSMUSG00000058952	1.43541	0.498006	11.4856	0.000701391	0.0343794
Plxdc1	ENSMUSG00000017417	-0.908939	1.7186	11.4584	0.000711712	0.0345554
Cyp2s1	ENSMUSG00000040703	-0.256981	6.20277	11.4668	0.000708509	0.0345554
Lrrc15	ENSMUSG00000052316	1.00905	0.175944	11.4551	0.000712999	0.0345554
9930111J21Rik2	ENSMUSG00000069892	-0.473842	4.53738	11.4321	0.000721873	0.0348689
Pdzrn3	ENSMUSG00000035357	-0.414922	4.09281	11.4195	0.000726773	0.0349889
Ackr2	ENSMUSG00000044534	0.552024	3.59791	11.3691	0.000746779	0.035833
Syt11	ENSMUSG00000068923	-0.61627	5.07951	11.3448	0.000756614	0.0361851
Mmrn2	ENSMUSG00000041445	-0.491563	3.36886	11.3265	0.000764089	0.0364224
Mgp	ENSMUSG00000030218	-0.513199	4.02045	11.3138	0.000769321	0.0365516
Faah	ENSMUSG00000034171	0.692523	1.02124	11.2998	0.000775156	0.0367084
Nkd1	ENSMUSG00000031661	-0.372825	3.3458	11.2829	0.000782236	0.036923
Axl	ENSMUSG00000002602	-0.281516	6.50898	11.2402	0.000800452	0.0376602
Rimklb	ENSMUSG00000040649	0.869449	6.31667	11.1986	0.00081858	0.0382646
Sez6l	ENSMUSG00000058153	0.707432	7.12556	11.1993	0.000818283	0.0382646
Mboat2	ENSMUSG00000020646	0.4289	3.80951	11.1922	0.000821419	0.0382739
Hc	ENSMUSG00000026874	-0.782538	2.22244	11.1654	0.00083335	0.0387054
Tbx3	ENSMUSG00000018604	-0.278042	5.73181	11.1495	0.000840541	0.0387907
Mfsd2a	ENSMUSG00000028655	0.371573	5.42655	11.154	0.00083851	0.0387907
Maob	ENSMUSG00000040147	0.863287	1.81711	11.1239	0.00085221	0.0392044
Hic1	ENSMUSG00000043099	0.504281	5.02687	11.0899	0.000867982	0.0398036
Sipa1l3	ENSMUSG00000030583	0.301734	5.98956	11.0755	0.000874738	0.0398611
P3h2	ENSMUSG00000038168	0.380577	5.02202	11.0758	0.000874632	0.0398611
Mxra7	ENSMUSG00000020814	-0.361104	3.84253	11.0203	0.000901205	0.0408105
Zbtb20	ENSMUSG00000022708	-0.350302	5.81072	11.0216	0.00090056	0.0408105
Cspg4	ENSMUSG00000032911	-0.40281	3.48324	10.989	0.000916554	0.0413763
Cfh	ENSMUSG00000026365	-0.586827	2.62206	10.9327	0.000944829	0.0423886
Plekhg6	ENSMUSG00000038167	0.517988	3.15129	10.9332	0.000944575	0.0423886
Lama4	ENSMUSG00000019846	0.351511	6.62922	10.8892	0.000967279	0.0432619
Casp4	ENSMUSG00000033538	-0.622238	2.69693	10.8695	0.000977585	0.0435754
Nfic	ENSMUSG00000055053	-0.281534	5.76536	10.8644	0.000980304	0.0435754
Tmtc1	ENSMUSG00000030306	-0.32565	4.71419	10.8206	0.00100379	0.044483
Adgrl4	ENSMUSG00000039167	-0.318829	5.70158	10.7549	0.00104002	0.0459477
Nsun2	ENSMUSG00000021595	0.249808	6.33898	10.71	0.00106558	0.0467414
Endou	ENSMUSG00000022468	-0.50269	4.11903	10.7072	0.00106722	0.0467414
Havcr1	ENSMUSG00000040405	-0.508894	3.02882	10.7064	0.00106766	0.0467414
Cd55	ENSMUSG00000026399	-0.375293	7.34721	10.6949	0.00107429	0.0468903
Hes1	ENSMUSG00000022528	-0.376861	3.82956	10.645	0.00110366	0.0480276
Edn1	ENSMUSG00000021367	-0.405139	3.8222	10.62	0.00111868	0.0485354
Olfm2	ENSMUSG00000032172	-0.796685	0.969572	10.5643	0.00115295	0.0498728

### Sheet: Supp. Table 4 DEG - Male
Supplementary Table 3: Differentially expressed genes in male placenta in response to maternal, prenatal CORT treatment
SYMBOL	Ensembl	logFC	logCPM	LR	PValue	FDR
Adamts9	ENSMUSG00000030022	-0.38557	6.32939	34.6187	4.01028e-09	5.82052e-05
Aplnr	ENSMUSG00000044338	-1.40568	1.30524	32.7964	1.02337e-08	7.42657e-05
Top2a	ENSMUSG00000020914	-0.943818	2.71292	27.1252	1.90694e-07	0.000922576
Aldh1a2	ENSMUSG00000013584	-0.920203	2.50424	25.1812	5.21888e-07	0.00189367
Dio2	ENSMUSG00000007682	-0.854781	3.40488	22.0564	2.64757e-06	0.00768537
Cd74	ENSMUSG00000024610	-0.734836	2.91153	20.7589	5.209e-06	0.0108005
Zdbf2	ENSMUSG00000027520	-0.311985	6.77528	20.978	4.64593e-06	0.0108005
Hexb	ENSMUSG00000021665	0.407242	7.50949	20.4206	6.21557e-06	0.0112766
Mmp12	ENSMUSG00000049723	-0.773552	3.61119	20.147	7.17134e-06	0.011565
Prl8a1	ENSMUSG00000019756	0.556886	5.60134	18.6547	1.5666e-05	0.018948
Ccdc3	ENSMUSG00000026676	-0.564874	2.45344	18.689	1.53866e-05	0.018948
Psg22	ENSMUSG00000044903	0.706389	7.6768	18.8114	1.44301e-05	0.018948
Mamdc2	ENSMUSG00000033207	-0.74991	3.88381	18.2044	1.98415e-05	0.0221523
Pxdn	ENSMUSG00000020674	-0.378879	6.73098	17.9821	2.22994e-05	0.0231181
Ccdc85a	ENSMUSG00000032878	-0.768877	1.45616	17.6185	2.69953e-05	0.0244881
Fcgbp	ENSMUSG00000047730	-0.734857	2.41275	17.3163	3.16467e-05	0.0255178
Gm5532	ENSMUSG00000073535	1.06643	1.30635	17.4138	3.00633e-05	0.0255178
Col14a1	ENSMUSG00000022371	-0.427612	4.217	17.1221	3.50516e-05	0.026722
Gchfr	ENSMUSG00000046814	0.547501	3.21473	17.0285	3.68224e-05	0.026722
Arg1	ENSMUSG00000019987	-1.20149	0.478825	16.3837	5.17286e-05	0.0336326
Igsf1	ENSMUSG00000031111	-0.5812	4.67906	16.4932	4.88256e-05	0.0336326
Map7d2	ENSMUSG00000041020	0.644861	2.78939	16.2464	5.56141e-05	0.0336326
Mmp13	ENSMUSG00000050578	-1.47358	-0.381399	16.3144	5.36539e-05	0.0336326
Flrt2	ENSMUSG00000047414	-0.291768	5.16725	16.0379	6.20876e-05	0.0360456
Sparcl1	ENSMUSG00000029309	-0.274148	6.46481	15.5366	8.09227e-05	0.0451735
Isl2	ENSMUSG00000032318	1.01174	0.817658	15.2975	9.18394e-05	0.0476056
Gja4	ENSMUSG00000050234	0.494097	5.36543	15.3086	9.13017e-05	0.0476056
Cd36	ENSMUSG00000002944	-0.379038	6.20195	15.1907	9.71807e-05	0.0479187
Oit3	ENSMUSG00000009654	-0.441048	4.39468	15.033	0.00010565	0.0479187
Tro	ENSMUSG00000025272	-0.317606	4.91105	15.0646	0.000103891	0.0479187
Kif17	ENSMUSG00000028758	0.898969	1.45396	15.1082	0.000101519	0.0479187
Prss23	ENSMUSG00000039405	-0.564652	5.71934	14.9261	0.000111805	0.0491737
